# Genomic signatures of adaptation to abiotic stress from a geographically diverse collection of chile peppers (Capsicum spp.) from Mexico

**DOI:** 10.1101/2023.08.13.553093

**Authors:** Vivian Bernau, Michael Kantar, Lev Jardon Barbolla, Jack McCoy, Kristin L. Mercer, Leah K. McHale

## Abstract

Extreme environmental variability requires the identification of genetic diversity that can help crops withstand difficult abiotic conditions. Understanding the genetic basis of adaptation to abiotic stress can provide tools for adapting agriculture to changing climates. Crop landraces and their wild ancestors from centers of domestication have often evolved across diverse environmental conditions and provide a unique opportunity to locate loci harboring alleles that could contribute to abiotic stress tolerance, among other traits. We collected chile peppers (*Capsicum* spp.) from farmers in southern Mexico along environmental transects crossing temperature, precipitation, and elevational gradients. Using 32,623 filtered SNPs generated from genotyping-by-sequencing (GBS), we conducted an environmental association analysis (EAA) combined with two outlier analyses, F_ST_ and spatial ancestry analyses to detect priority candidate loci associated with climate and soil phenotypes relevant to drought tolerance. Even though cultivated species may be shielded from some environmental selection by management practices (e.g., irrigation), we found fifteen priority loci whose genetic variation covaried with environmental variation in our EAA and were also allele frequency outliers (i.e., Fst and/or SPA). Thirty-three percent of the priority loci were validated with phenotype in response to water deficit. The haplotype blocks associated with these loci identify unique genetic variants worthy of conservation and harbor genes with abiotic stress-related functions. This work provides valuable information to explore quantitative trait loci (QTLs) underlying abiotic stress tolerance in chile pepper and is a new resource for improving plant breeding around the world.

**Article Summary:** The extreme environmental variability faced by crops requires the identification of potentially adaptive loci for abiotic stressors. We conducted an environmental association analysis (EAA) environments using chile peppers collected in southern Mexico along environmental transects crossing temperature, precipitation, and elevational gradients. We combined EAA with outlier analyses F_ST_ and spatial ancestry analysis to detect priority candidate loci associated with climate and soil phenotypes relevant to drought tolerance that may putatively contribute to abiotic stress adaptation.
