## Supplemental File 2 for "Genomic signatures of adaptation to abiotic stress from a geographically diverse collection of chile peppers (Capsicum spp.) from Mexico"

### Sheet: Supplemental Table 1
Table S1. Summary of bioclimatic and edaphic variables tested in the genome-wide association analysis.
Abbreviation	Variable Name	Source
bio1	Annual Mean Temperature	(Fick and Hijmans, 2017)
bio2	Mean Diurnal Range	(Fick and Hijmans, 2017)
bio3	Isothermality (bio2/bio7)	(Fick and Hijmans, 2017)
bio4	Temperature Seasonality	(Fick and Hijmans, 2017)
bio5	Max Temperature of Warmest Month	(Fick and Hijmans, 2017)
bio6	Min Temperature of Coldest Month	(Fick and Hijmans, 2017)
bio7	Temperature Range (bio5-bio6)	(Fick and Hijmans, 2017)
bio8	Mean Temperature of Wettest Quarter	(Fick and Hijmans, 2017)
bio9	Mean Temperature of Driest Quarter	(Fick and Hijmans, 2017)
bio10	Mean Temperature of Warmest Quarter	(Fick and Hijmans, 2017)
bio11	Mean Temperature of Coldest Quarter	(Fick and Hijmans, 2017)
bio12	Annual Precipitation	(Fick and Hijmans, 2017)
bio13	Precipitation of Wettest Month	(Fick and Hijmans, 2017)
bio14	Precipitation of Driest Month	(Fick and Hijmans, 2017)
bio15	Precipitation Seasonality	(Fick and Hijmans, 2017)
bio16	Precipitation of Wettest Quarter	(Fick and Hijmans, 2017)
bio17	Precipitation of Driest Quarter	(Fick and Hijmans, 2017)
bio18	Precipitation of Warmest Quarter	(Fick and Hijmans, 2017)
bio19	Precipitation of Coldest Quarter	(Fick and Hijmans, 2017)
PET_max	Potential evapotranspiration of month with highest PET	(Thornthwaite and Mather, 1955)
PET_min	Potential evapotranspiration of month with lowest PET	(Thornthwaite and Mather, 1955)
PET_mean	Annual mean PET	(Thornthwaite and Mather, 1955)
PET_cv	Seasonality of PET	(Thornthwaite and Mather, 1955)
DI_max	Drought index of month with highest drought index	(Cortés et al., 2013)
DI_min	Drought index of month with lowest drought index	(Cortés et al., 2013)
DI_mean	Annual mean drought index	(Cortés et al., 2013)
DI_cv	Seasonality of drought index	(Cortés et al., 2013)
topsoil_bld	Topsoil Bulk Density (kg/m3) (0-30 cm)	(Hengl et al., 2017)
topsoil_cec	Topsoil Cation Exchange Capacity (0-30 cm)	(Hengl et al., 2017)
topsoil_cly	Topsoil Weight percentage of Clay (0-30 cm)	(Hengl et al., 2017)
topsoil_orcdrc	Topsoil Soil Organic Carbon Content (0-30 cm)	(Hengl et al., 2017)
topsoil_phi	Topsoil pH index (0-30 cm)	(Hengl et al., 2017)
topsoil_slt	Topsoil Weight percentage of Silt (0-30 cm)	(Hengl et al., 2017)
topsoil_snd	Topsoil Weight percentage of Sand (0-30 cm)	(Hengl et al., 2017)
subsoil_bld	Subsoil Bulk Density (kg/m3) (30-200cm)	(Hengl et al., 2017)
subsoil_cec	Subsoil Cation Exchange Capacity (30-200cm)	(Hengl et al., 2017)
subsoil_cly	Subsoil Weight percentage of Clay (30-200cm)	(Hengl et al., 2017)
subsoil_orcdrc	Subsoil Soil Organic Carbon Content (30-200cm)	(Hengl et al., 2017)
subsoil_phi	Subsoil pH index (30-200cm)	(Hengl et al., 2017)
subsoil_slt	Subsoil Weight percentage of Silt (30-200cm)	(Hengl et al., 2017)
subsoil_snd	Subsoil Weight percentage of Sand (30-200cm)	(Hengl et al., 2017)

### Sheet: Supplemental Table 2
TableS2. Results of a BLAST search of twelve priority loci identified against the NCBI RefSeq Protein database. Gene ontology terms identified through protein search on uniprot.org.
Phenotypically Validated	Haplotype name	Locus ID	Start (bp)	End (bp)	RefSeq protein ID	E value	Protein name	Species	UniProt entry	Gene ontology terms			Relevant literature
										Molecurlar function	Biological process	Cellular component
	Chr3_250615538	CA03g32650	250623810	250639896	NP_001323938.1	2e-48	Multidrug resistance-associated protein 11	Arabidopsis thaliana	A0A1P8AYJ8	ABC-type transporter activity; ATP binding	Transmembrane transport	Integral component of membrane
		CA03g32660	250649842	250651948	NP_178202.1	0	Protein kinase superfamily protein	Arabidopsis thaliana	Q9SAH3	ATP binding; protein serine/threonine/tyrosine kinase activity	Protein phosphorylation	Plasma membrane
		CA03g32670	250658826	250659466	NP_001237022.1	3e-33	Lamin-like protein-like precursor	Glycine max	C6SVM1	Electron transfer activity	generation of precursor metabolites and energy	Anchored component of plasma membrane
		CA03g32680	250660444	250662488	NP_178203.1	1e-117	TPR-like superfamily protein	Arabidopsis thaliana	Q9SAH2	NA	NA	Mitochondrion
		CA03g32690	250680882	250682697	NP_188589.1	5e-159	Amino acid permease family protein	Arabidopsis thaliana	Q9LH39	Polyamine transmembrane transporter activity; symporter activity	Polyamine transport	Endoplasmic reticulum; plama membrane
		CA03g32700	250702459	250703928	NP_001233835.1	3e-30	Heat shock protein binding protein	Solanum lycopersicum	E2DDU6	NA	Stress response	NA	Kong et al., 2014
		CA03g32710	250796000	250801133	NP_001234549.1	4e-46	Phosphoethanolamine N-methyltransferase	Solanum lycopersicum	Q9AXH3	Phosphoethanolamine N-methyltransferase activity	Methylation; phosphatidylcholine biosynthetic process	NA
		CA03g32720	250802078	250803723	NP_001314663.1	2e-145	tubulin beta-7 chain-like	Gossypium hirsutum	Q8H6N0	GTP binding; structural constituent of cytoskeleton	cell growth; leaf development; microtubule-based process; response to brassinosteroid; response to fatty acid; response to giberellin; seed trichome elongation	microtubule
		CA03g32730	250812510	250815270	NP_188428.3	2e-31	WUSCHEL related homeobox 1	Arabidopsis thaliana	Q6X7K0	DNA binding; DNA-binding transcription factor activity	Plant organ development	Nucleus
x	Chr4_217388932	CA04g20970	217398734	217399433	NP_201445.1	5e-15	tRNA-methyltransferase non-catalytic subunit trm6MTase subunit	Arabidopsis thaliana	A0A654GEQ9	NA	NA	Integral component of membrane
		CA04g20980	217431638	217433938	NP_173393.5	6e-16	Cytochrome P450, family722, subfamily , polypeptide 1	Arabidopsis thaliana	F4HP86	heme binding; iron ion binding; monooxygenaseactivity; oxidoreductase activity	Brassinosteroid biosynthetic process; brassinosteroid homeostasis; sterol metabolic process	NA
		CA04g20990	217437421	217439530	NP_173394.1	3e-20	Jasmonic acid carboxyl methyltransferase	Arabidopsis thaliana	Q9AR07	Metal ion binding; methyl jasmonate methylesterase activity; S-adenosylmethionine-dependent methyltransferase activity	Fatty acid biosynthetic process; jasmonic acid metabolic process; methylation; oxylipin biosynthetic process; response to wounding	Cytoplasm; nucleus
		CA04g21000	217442765	217445820	NP_173394.1	8e-26	Jasmonic acid carboxyl methyltransferase	Arabidopsis thaliana	Q9AR07	Metal ion binding; methyl jasmonate methylesterase activity; S-adenosylmethionine-dependent methyltransferase activity	Fatty acid biosynthetic process; jasmonic acid metabolic process; methylation; oxylipin biosynthetic process; response to wounding	Cytoplasm; nucleus
		CA04g21010	217495927	217496598	NP_565482.1	3e-67	Lumazine-binding family protein	Arabidopsis thaliana	Q9SKU8	Riboflavin synthase activity	Riboflavin biosynthetic process	Chloroplast
		CA04g21020	217499438	217501293	NP_190662.2	3e-72	Cytochrome BC1 synthesis	Arabidopsis thaliana	Q8VZG2	ATP binding; ATP hydrolysis activity; identical protein binding	Cell death; plant-type hypersensitive response; response to bacterium; response to molecule of bacterial origin; response to UV; salicylic acid mediated signaling pathway	Integral component of membrane; metochondrial envelope; mitochondrial outer membrane; mitochondrion
		CA04g21030	217551272	217562956	NP_001319957.1	0	LSD1-like 3	Arabidopsis thaliana	F4JLS1	Oxidoreductase activity; polyamine oxidase activity	Chromatin organization; polyamine catabolic process	NA
		CA04g21040	217569375	217572686	NP_001329512.1	2e-36	ATPase, F0/V0 complex, subunit C protein	Arabidopsis thaliana	A0A1P8B7X4	proton-transporting ATPase activity; rotational mechanism	Transmembrane transport	Integral component of membrane; proton-transporting V-type ATPase, V0 domain; vacuolar membrane
	Chr5_227069838	CA05g17820	227065062	227071396	NP_001130368.1	3.08e-49	UTP--glucose-1-phosphate uridylyltransferase-like	Zea mays	B6T4R3	UTP: glucose-1-phosphate uridylyltransferase activity	Glycogen metabolic process; UDP-glucose metabolic process	Cytoplasm
		CA05g17830	227079606	227084974	NP_173289.1	4.96e-50	Ribosomal protein L6 family protein	Arabidopsis thaliana	Q9FZ76	mRNA binding; RNA binding; structural constituent of ribosome	cytoplasmic translation; ribosomal large subunit assembly	cytosolic large ribosomal subunit; cytosolic ribosome; endoplasmic reticulum; nucleus; plasma mebrane; plasmodesma
		CA05g17840	227086857	227088632	NP_172667.1	2.7e-27	phosphoenolpyruvate carboxylase, putative	Arabidopsis thaliana	O65376	NA	NA	NA
		CA05g17850	227128831	227138116	NP_192994.1	1e-118	ubiquitin protein ligase 5	Arabidopsis thaliana	Q9SU29	Carbohydrate biding; ubiquitin protein ligase activity; ubiquitin-protein transferase activtiy	leaf senescence; proteasome-mediated ubiquitin-dependent protein catabolic process; protein polyubiquitination; response to hydrogen peroxide; response to jasmonic acid	Cytoplasm
		CA05g17860	227167367	227168949	NP_192996.1	2e-20	ER membrane protein complex subunit-like protein	Arabidopsis thaliana	Q9SU27	NA	NA	EMC complex; endoplasmic reticulum; mitochondrion
		CA05g17870	227186763	227191728	NP_001312175.1	2e-56	rho GDP-dissociation inhibitor 1-like	Nicotiana tabacum	Q1ZZN8	Rho GDP-dissociation inhibitor activity	Rho protein signal transduction	Cytosol; membrane
		CA05g17880	227228562	227237408	NP_001350744.1	1e-15	putative MO25-like protein isoform 1	Glycine max	NA	NA	NA	NA
		CA05g17890	227248418	227249596	NP_001242668.2	5e-66	ras-related protein RABA5a-like	Glycine max	NA	NA	NA	NA
		CA05g17900	227253913	227255536	NP_001234305.2	0	GRAS1 protein	Solanum lycopersicum	A0A3Q7IRV0	DNA-binding transcription factor activity; sequence-specific DNA binding	regulation of transcription	nucleus
	Chr6_226687679	CA06g22290	226684040	226688065	NP_001145736.1	7e-58	putative cyclin-dependent protein kinase C family protein	Zea mays	A0A8J8YR09	Kinase activity	phosphorylation	NA
		CA06g22300	226690592	226694783	NP_001234362.1	0	GAMYB-like2	Solanum lycopersicum	A1Z369	transcription cis-regulatory region binding	green leaf volatile biosynthetic process	NA
		CA06g22310	226720944	226721364	NP_001389529.1	1e-36	F-box/WD-40 repeat-containing protein At5g21040	Theobroma cacao	NA	NA	NA	NA
		CA06g22320	226722898	226724482	NP_001389529.1	0	F-box/WD-40 repeat-containing protein At5g21040	Theobroma cacao	NA	NA	NA	NA
		CA06g22330	226729472	226729955	NP_001238602.1	1e-24	Non-specific lipid transfer protein GPI-anchored 2-like precursor	Glycine max	C6SY96	NA	NA	plasm memberane
		CA06g22340	226734334	226737795	NP_565636.1	0	FAR1-related sequence 3	Arabidopsis thaliana	Q9ZVC9	Zinc ion binding	regulation of transcription	nucleus; plasmodesma
		CA06g22350	226741438	226744936	NP_001168339.1	1e-111	uncharacterized protein LOC100382107	Zea mays	C0P4F4	NA	mRNA processing	nucleus
		CA06g22360	226764599	226775413	NA	NA	NA	NA	NA	NA	NA	NA
		CA06g22370	226791279	226793939	NP_197754.1	7e-19	Homeodomain-like transcriptional regulator	Arabidopsis thaliana	Q9LT00	DNA binding; DNA-binding transcription factor activity	regulation of transcription; response to gibberellin; response to salicylic acid	NA
		CA06g22380	226803339	226804061	NP_001307415.1	0.011	Transcription factor MYBS1	Zea mays	A0A3L6F9R2	DNA binding	NA	NA
		CA06g22390	226825041	226826674	NP_001237294.1	2e-08	Sm-like protein LSM8-like	Glycine max	C6SWT2	RNA binding	mRNA splicing; RNA metabolic process	Precatalytic spliceosome; U4/U6 X U5 tri-snRNP complex
		CA06g22400	226830377	226831975	NP_188201.1	2e-163	Glycosyl hydrolase superfamily protein	Arabidopsis thaliana	F4J030	Glucan endo-1,3-beta-D-glucosidase activity	carbohydrate metabolic process	Anchored component of plasma membrane
		CA06g22410	226838408	226840253	NP_001234541.1	0	protein ETHYLENE INSENSITIVE 3-Like 1	Solanum lycopersicum	Q94FV4	DNA-binding transcription factor activity	ethylyene-activated signaling pathway	nucleus
		CA06g22420	226858057	226859866	NP_001233931.1	0	protein ETHYLENE-INSENSITIVE 3-like 4	Solanum lycopersicum	Q76DI3	DNA-binding; DNA-binding transcription factor activity	ethylyene-activated signaling pathway	nucleus
	Chr6_227637031	CA06g22820	227635659	227642705	NP_001327584.1	9e-69	golgin family A protein	Arabidopsis thaliana	A0A1I9LSS1	NA	NA	NA
		CA06g22830	227644541	227646722	NP_563815.1	7e-31	photosystem I subunit O	Arabidopsis thaliana	Q949Q5	mRNA binding	Photosynthesis, light harvest in photosystem I; photosynthetic electron transport chain	Chloroplast; chloroplast thylakoid membrane; extracullular region; integral component of membrane; photosystem I; thylakoid
		CA06g22840	227651752	227657368	NP_001275455.1	8e-21	mRNA-decapping enzyme-like protein-like	Solanum tuberosum	Q38JI6	enzyme activatior activity	Deadenylation-dependent decappig of nuclear-transcribed mRNA; positive regulation of catalytic activity	Intercellular organelle
		CA06g22850	227692588	227693779	NP_181154.1	1e-20	protein ETHYLENE INSENSITIVE 3-Like 1	Solanum lycopersicum	Q94FV4	DNA-binding transcription factor activity	ethylyene-activated signaling pathway	nucleus
		CA06g22860	227702468	227703965	NP_001311998.1	0	capsanthin/capsorubin synthase, chromoplastic	Capsicum annuum	Q42435	Capsanthin synthase activity; capsorubin synthase activity; oxidoreductase activity	Caratenoid biosynthetic process	chromoplast
		CA06g22870	227713572	227717920	NP_001316027.1	1e-32	vesicle-associated membrane protein 714-like	Solanum lycopersicum	NA	NA	NA	NA
		CA06g22880	227719915	227721088	NP_001316029.1	2e-60	pollen proteins Ole e I-like precursor	Solanum lycopersicum	A0A3Q7H2R4	NA	NA	NA
		CA06g22890	227729977	227730658	NP_566497.1	3e-13	senescence regulator	Arabidopsis thaliana	A0A654F7B8	NA	NA	NA
		CA06g22900	227732679	227733540	NP_001361035.1	1e-17	uncharacterized protein LOC100274630 isoform 1	Zea mays	NA	NA	NA	NA
		CA06g22910	227735405	227737069	NP_001318799.1	4e-37	Ankyrin repeat family protein	Arabidopsis thaliana	F4K1T0	NA	NA	Integral component of membrane
		CA06g22920	227737790	227738246	NP_001241349.1	5e-69	ferredoxin-3, chloroplastic-like	Glycine max	C6TNZ4	2 iron, 2 sulfur cluster binding; electron transfer actifity; metal ion binding	NA	Chloroplast
		CA06g22930	227741505	227743846	NP_563813.2	5e-39	Ribosomal protein L1p/L10e family	Arabidopsis thaliana	Q8VZB9	RNA binding; structural constituent of ribosome	Maturation of LSU-rRNA; translation	Cytosolic large ribosomal subunit; extracellular region; plasmodesma
		CA06g22940	227748270	227752469	NP_001323140.1	1e-74	Endomembrane protein 70 protein family	Arabidopsis thaliana	F4HW17	NA	Protein localization to membrane; response to nematode	Endosome membrane; golgi membrane
		CA06g22950	227784876	227787512	NP_001289004.1	2e-47	protein FRIGIDA	Brassica rapa	F5B4G9	NA	Cell differentiation; flower development	NA
		CA06g22960	227795578	227801064	NP_001311996.1	3e-52	transcription factor TGA2	Capsicum annuum	A0A0N9H8B2	DNA-binding transcription factor activity	transcription, DNA-templated	NA
		CA06g22970	227817448	227819705	NP_001311372.1	8e-48	alpha/beta-hydrolases superfamily protein precursor	Solanum lycopersicum	A0A3Q7HX07	NA	NA	NA
		CA06g22980	227831333	227836335	NP_001333110.1	5e-73	bi-functional orotate phosphoribosyltransferase/orotidine-5'-phosphate decarboxylase-like protein	Solanum lycopersicum	A0A3Q7J0E0	orotate phosphoribosyltransferase activity; orotidine-5'-phosphate decarboxylase activity	de novo' pyrimidine nucleobase biosynthetic process; 'de novo' UMP biosynthetic process	NA
	Chr7_228792104	CA07g20050	228788776	228798023	NP_001312539.1	7e-24	glycerophosphodiester phosphodiesterase GDPDL4-like precursor	Nicotiana tabacum	Q2WGN6	Glycerophosphodiester phosphodiesterase activity	glycerol metabolic process; lipid metabolic process	NA
		CA07g20060	228803003	228807282	NP_001168615.1	2e-12	Putative MO25-like protein At5g47540-like	Zea mays	C0P797	Protein serine/threonine kinase activator activity	Intracellular signal transduction	NA
		CA07g20070	228814811	228819734	NP_001311598.1	5e-149	beta-(1,2)-xylosyltransferase-like	Nicotiana tabacum	B8K1V8	Glycosyltransferase activity; UDP-xylosyltransferase activity	post-translational protein targeting to membrane; protein N-linked glycosylation	Golgi membrane
		CA07g20080	228827487	228831248	NP_001242501.2	7e-71	pirin-like protein	Glycine max	NA	NA	NA	NA
		CA07g20090	228833909	228839322	NP_001275100.1	1e-53	putative 40S ribosomal protein S8-like protein	Solanum tuberosum	Q2XPV9	Structural constituent of ribosome	Translation	Ribosome
		CA07g20100	228879771	228881482	NP_001312114.1	9e-63	uncharacterized LOC107774678	Nicotiana tabacum	A7MAL1	NA	Cytokinin biosynthetic process	NA
		CA07g20110	228900123	228901666	NP_001238146.2	1e-11	putative mitochondrial import inner membrane translocase subunit TIM22	Glycine max	NA	NA	NA	NA
		CA07g20120	228915675	228922425	NP_001234426.1	0	kinesin related protein	Solanum lycopersicum	Q8GZU1	ATP binding; microtubule binding; microtubule motor activity	microtubule-based movement	NA
		CA07g20130	228933951	228935238	NP_200364.2	4e-137	Calcium-dependent lipid-binding (CaLB domain) family protein	Arabidopsis thaliana	A0A178UCX4	NA	NA	NA
		CA07g20140	228936252	228938282	NP_001315726.1	4e-34	leucine-rich repeat receptor-like protein kinase PXC1 precursor	Malus domestica	Q2LJM0	ATP binding; protein kinase activity	protein phosphorylation	integral component of membrane
		CA07g20150	228944345	228950904	NP_001314135.4	1e-86	probable serine/threonine-protein kinase WNK11	Gossypium hirsutum	NA	NA	NA	NA
		CA07g20160	228950906	228956419	NP_001305542.1	6e-141	probable WRKY transcription factor 20	Solanum tuberosum	A0A0N7KBZ0	DNA-binding transcription factor activity; sequence-specific DNA binding	NA	Nucleus
		CA07g20170	228957284	228958928	NP_001280993.1	0	scarecrow-like transcription factor PAT1	Malus domestica	D9ZJB7	NA	NA	Nucleus
		CA07g20180	228973274	228974677	NP_001142903.1	7e-21	uncharacterized protein LOC100275334	Zea mays	A0A8J8XK82	NA	NA	NA
		CA07g20190	228975433	228975936	NP_001190168.1	4e-05	kinase superfamily protein	Arabidopsis thaliana	Q8RXY0	ATP binding; protein kinase activity	Protein phosphorylation	NA
		CA07g20200	228988139	228991599	NA	NA	NA	NA	NA	NA	NA	NA
	Chr9_80222822	CA09g08480	80222028	80227140	NP_001329206.1	7e-11	Chaperone DnaJ-domain superfamily protein	Arabidopsis thaliana	A0A1P8B700	NA	NA	NA
		CA09g08490	80237814	80240826	NP_193013.2	2e-22	Chaperone DnaJ-domain superfamily protein	Arabidopsis thaliana	Q0WQ57	Clathrin binding	clathrin coat disassembly; negative regulation of clathrin-dependent endocytosis; negative regulation of growth	Cell plate; cytoplasm; cytosol; intracellular membrane-bounded organelle; plasma membrane; vesicle
	Chr9_100039482	CA09g09060	100039387	100041001	NP_199685.2	1e-69	Leucine-rich repeat protein kinase family protein	Arabidopsis thaliana	C0LGV0	ATP binding; protein serine/threonine kinase activity	Protein phosphorylation	Integral component of membrane
		CA09g09070	100042388	100043518	NP_199685.2	5e-91	Leucine-rich repeat protein kinase family protein	Arabidopsis thaliana	C0LGV0	ATP binding; protein serine/threonine kinase activity	Protein phosphorylation	Integral component of membrane
	Chr10_339677	CA10g00270	339024	341128	NP_001329265.1	2e-39	Quinone reductase family protein	Arabidopsis thaliana	A0A1P8B767	FMN binding; NAD(P)H dehydrogenase (quinone) activity	NA	NA
		CA10g00280	351478	355789	NA	NA	NA	NA	NA	NA	NA	NA
		CA10g00290	356986	357322	NA	NA	NA	NA	NA	NA	NA	NA
		CA10g00300	357348	360643	NA	NA	NA	NA	NA	NA	NA	NA
		CA10g00310	362555	362906	NP_001238195.1	1e-39	calcium-binding protein PBP1-like protein	Glycine max	C6SZ72	Calcium ion binding	NA	NA
		CA10g00320	369257	375726	NP_194459.4	6e-79	S-locus lectin protein kinase family protein	Arabidopsis thaliana	O81832	ATP binding; calmodulin binding; carbohydrate binding; protein serine/threonine kinase activity; ubiquitin protein ligase binding	Protein phosphorylation; recognition of pollen	Plasma membrane
		CA10g00330	381198	382929	NP_194007.2	0	Tetratricopeptide repeat (TPR)-like superfamily protein	Arabidopsis thaliana	P0C8Q5	RNA binding	RNA modification	Intracellular membrane-bounded organelle
		CA10g00340	399301	399889	NP_200258.2	6e-26	B-box type zinc finger family protein	Arabidopsis thaliana	Q6NLH4	DNA-binding transcription factor activity; transcription cis-regulatory region binding; zinc ion binding	Cellular response to hypoxia; pollen development; regulation of transcription; response to cold	NA	Wang et al., 2021
		CA10g00350	414158	414482	NP_567770.1	3e-18	Adenine nucleotide alpha hydrolases-like superfamily protein	Arabidopsis thaliana	Q8L4N1	ATP binding	Response to molecule of fungal origin	Chloroplast; cytosol
		CA10g00360	421285	424465	NP_001354346.1	0	FACT complex subunit SPT16	Zea mays	NA	NA	NA	NA
		CA10g00370	425875	432538	NP_001296784.1	8e-80	telomere length regulation protein TEL2 homolog	Zea mays	A0A1D6HCD2	Hsp90 protein binding; telomeric DNA binding	Protein stabilization; telomere maintenance via telomerase	ASTRA complex; cytosol
		CA10g00380	442163	448000	NP_001151610.1	1e-143	protein kinase-like	Zea mays	A0A8J8YJU2	NA	NA	NA
		CA10g00390	450562	463074	NP_001332114.1	2e-33	cyclic nucleotide-gated cation channel 4	Arabidopsis thaliana	Q94AS9	Calmodulin binding; cAMP binding; cation transmembrane transporter activity; cGMP binding; ion channel activity	Plant-type hypersensitive response	plasma membrane
		CA10g00400	469410	471139	NA	NA	NA	NA	NA	NA	NA	NA
	Chr10_573263	CA10g00480	571039	575304	NP_001304903.1	9e-102	protochlorophyllide oxidoreductase	Solanum lycopersicum	A0A3Q7IBI0	Protochlorophyllide reductase activity	Chlorophyll biosynthetic process; photosynthesis	Chloroplast
		CA10g00490	596267	600320	NP_001304439.2	2e-63	CBS domain-containing protein CBSX5-like	Glycine max	NA	NA	NA	NA
		CA10g00500	631645	631849	NA	NA	NA	NA	NA	NA	NA	NA
		CA10g00510	734686	742544	NP_188160.2	2e-20	Leucine-rich repeat (LRR) family protein	Arabidopsis thaliana	A0A384LB20	NA	NA	NA
x	Chr10_3841422	CA10g01780	3839964	3845828	NP_001146391.1	4e-13	uncharacterized LOC100279971	Zea mays	B8A117	DNA-directed DNA polymerase activity	DNA strand elongation involved in DNA replication; DNA synthesis involved in UV-damage excision repair	Delta DNA polymerase complex
		CA10g01790	3848070	3857186	NP_001234440.1	2e-39	gamma-glutamylhydrolase 2	Solanum lycopersicum	B2Z9Y5	Gama-glutamyl-peptidase activity	NA	extracellular space
		CA10g01800	3861727	3862744	NP_564632.1	2e-17	craniofacial development protein	Arabidopsis thaliana	Q9LPG2	mRNA binding	NA	cytoplasm
		CA10g01810	3875525	3880545	NP_001241315.1	1e-21	uncharacterized protein LOC100793795 precursor	Glycine max	C6TK47	O-acetyltransferase activity	NA	Golgi apparatus
		CA10g01820	3886233	3888359	NP_001336787.1	9e-133	Zinc finger BED domain-containing protein RICESLEEPER 2-like	Zea mays	NA	NA	NA	NA
		CA10g01830	3890455	3892566	NP_001313859.1	0	trifunctional UDP-glucose 4,6-dehydratase/UDP-4-keto-6-deoxy-D-glucose 3,5-epimerase/UDP-4-keto-L-rhamnose-reductase RHM1-like	Gossypium hirsutum	NA	NA	NA	NA
		CA10g01840	3899183	3899666	NP_188094.2	3e-16	transmembrane protein	Arabidopsis thaliana	A0A384KSU0	NA	NA	integral component of membrane
x	Chr12_4613832	CA12g02150	4611730	4615455	NP_198800.1	0	ATP-dependent RNA helicase	Arabidopsis thaliana	F4KFV7	ATP binding; ATP hydropysis activity; RNA binding; RNA helicase activity	Mitochondrial RNA 3'-end processing; RNA catabolic process	Mitochondrial degradosome; mitochondrial nucleoid; nucleus
		CA12g02160	4676214	4677286	NP_564867.1	2e-137	Eukaryotic aspartyl protease family protein	Arabidopsis thaliana	Q9C8C9	Aspartic-type endopeptidase activity	cellular response to hypoxia; proteolysis; response to L-ascorbic acid; response to light stimulus	Golgi apparatus	Kim et al., 2005
		CA12g02170	4690672	4691077	NP_001235898.2	2e-11	FKBP-type peptidyl-prolyl cis-trans isomerase family protein	Glycine max	NA	NA	NA	NA
		CA12g02180	4703713	4704220	NA	NA	NA	NA	NA	NA	NA	NA
		CA12g02190	4704286	4704862	NA	NA	NA	NA	NA	NA	NA	NA
		CA12g02200	4712343	4713813	NP_172439.1	0	Pentatricopeptide repeat (PPR) superfamily protein	Arabidopsis thaliana	O04491	NA	NA	Mitochondrion
		CA12g02210	4716469	4726099	NP001324624.1	4e-11	serine carboxypeptidase-like 10	Arabidopsis thaliana	NA	NA	NA	NA
		CA12g02220	4751835	4762897	NP_001318689.1	3e-20	Tetratricopeptide repeat (TPR)-like superfamily protein	Arabidopsis thaliana	F4K786	NA	NA	NA
x	Chr12_214017450	CA12g16320	214016927	214020483	NP_564971.2	4e-39	disease resistance protein (TIR-NBS-LRR class)	Arabidopsis thaliana	F4I270	ADP binding; ATP binding	defence response; signal transduction	integral component of membrane
		CA12g16330	214111492	214112061	NA	NA	NA	NA	NA	NA	NA	NA
x	Chr12_224860841	CA12g18100	224860728	224861436	NP_564148.1	4e-156	ATPase family associated with various cellular activities (AAA)	Arabidopsis thaliana	Q93ZX1	ATP binding; ATP hydrolysis activity; DNA binding	DNA repair; DNA-templated DNA replication	DNA replication factor C complex; nucleus
		CA12g18110	224955708	224960974	NP_565129.1	3e-85	O-fucosyltransferase family protein	Arabidopsis thaliana	Q949U4	Glycosyltransferase activity	fucose metabolic process	endosome; golgi apparatus; golgi cis cisterna; integral component of membrane; trans-golgi network
		CA12g18120	224965330	224968398	NP_173485.1	1e-79	Cyclin B2;3	Arabidopsis thaliana	Q9LDM4	cyclin-dependent protein serine/threonine kinase regulator activity	cell division; mitotic cell cycle phase transition; regulation of cyclin-dependent protein serine/threonine kinase activity	Cyclin-dependent protein kinase holoenzyme complex; cytoplasm; nucleus
	Chr12_232597923	CA12g20900	232638948	232645158	NP_001327192.1	0	P-glycoprotein 21	Arabidopsis thaliana	Q9M1Q9	ABC-type transporter activity; ATP binding; ATPase-coupled transmembrane transporter activity; auxin efflux/influx transmembrane transporter activity	Auxin export across the plasma membrane; auxin import into cell; transmembrane transport	Cytosol; integral component of membrane; plant-type vacuole; plasma membrane
		CA12g20910	232647703	232650354	NP_001322407.1	2e-61	P-glycoprotein 11	Arabidopsis thaliana	Q9FWX7	ABC-type transporter activity; ATP binding; ATPase-coupled transmembrane transporter activity	Transmembrane transport	Extracellular region; plasma membrane; plasmodesma
		CA12g20920	232650877	232652658	NP_001327192.1	2e-120	P-glycoprotein 21	Arabidopsis thaliana	Q9M1Q9	ABC-type transporter activity; ATP binding; ATPase-coupled transmembrane transporter activity; auxin efflux/influx transmembrane transporter activity	Auxin export across the plasma membrane; auxin import into cell; transmembrane transport	Cytosol; integral component of membrane; plant-type vacuole; plasma membrane
		CA12g20930	232653601	232660898	NP_001322407.1	1e+99	P-glycoprotein 11	Arabidopsis thaliana	Q9FWX7	ABC-type transporter activity; ATP binding; ATPase-coupled transmembrane transporter activity	Transmembrane transport	Extracellular region; plasma membrane; plasmodesma
		CA12g20940	232665238	232667938	NP_001353312.1	3e-52	thioredoxin (TRX)-like superfamily protein	Solanum lycopersicum	NA	NA	NA	NA
		CA12g20950	232735137	232744785	NP_001296828.1	9e-19	CBL-interacting serine/threonine-protein kinase 1	Solanum lycopersicum	NA	NA	NA	NA
		CA12g20960	232745877	232749467	NP_001327078.1	1e-145	Ca2+-activated RelA/spot-like protein	Arabidopsis thaliana	A0A1I9LR75	ATP binding; GTP diphosphokinase activity	Guanosine tetraphosphate metabolic process; phosphorylation	chloroplast
		CA12g20970	232751890	232755918	NP_001295113.1	2e-66	Pyruvate dehydrogenase (acetyl-transferring)] kinase, mitochondrial	Solanum lycopersicum	A0A3Q7EE29	ATP binding; pyruvate dehydrogenase (acetyl-transferring) kinase activity	Protein phosphorylation; regulation of glucose metabolic process	Mitochontrial matrix
		CA12g20980	232767066	232773669	NP_001242044.2	1e-26	SNARE superfamily protein	Glycine max	NA	NA	NA	NA
		CA12g20990	232787973	232790710	NP_001238381.2	3e-63	receptor protein kinase	Glycine max	NA	NA	NA	NA
